# *Paso doble*: A two-step Late Pleistocene range expansion in the Tyrrhenian tree frog *Hyla sarda*

**DOI:** 10.1101/2020.07.21.213363

**Authors:** Giada Spadavecchia, Andrea Chiocchio, Roberta Bisconti, Daniele Canestrelli

**Author notes:** These authors contributed equally to this work (Roberta Bisconti, Daniele Canestrelli). **Correspondence:** Roberta Bisconti.

## Abstract

The Tyrrhenian tree frog, *Hyla sarda*, is an amphibian endemic to the Tyrrhenian islands (Western Mediterranean). Previous investigations of its Pleistocene evolutionary history suggested that it colonised the northern portion of its current range, through a spatial diffusion process from the Sardinia island, during the last glaciation. However, southern and northern portions of the species’ range experienced markedly different climatic conditions during the Late Pleistocene, suggesting the possibility of an unusual two-step process of demographic expansion. Here, we use Bayesian phylogeographic approaches to locate the ancestral area in Sardinia and to characterise better the demographic component of this expansion event. These analyses located the ancestral area for *H. sarda* populations along the central-eastern coast of the Sardinia island, within an area previously shown to host suitable bioclimatic conditions for *H. sarda* populations throughout the Late Pleistocene. Historical demographic reconstructions clearly showed that a two-step process of demographic growth fits well the data, with northern populations expanding later than Sardinia populations. The harsher climatic conditions occurred in northern islands during the glacial epoch, as compared to Sardinia, likely delayed tree frog colonisation of northern territories, and the associated demographic growth.
