## Supplementary material for "*Paso doble*: A two-step Late Pleistocene range expansion in the Tyrrhenian tree frog *Hyla sarda*": Table S1.xlsx

### Sheet: Foglio1
Supplementary material_Table 1. Additional information about each individual used in the study.
Sample	Site	Latitude	Longitude	Genbank accessions		Reference
				CYTB	ND1
Hyla sarda_HFRR1	Monteferro	40195	8588	JN787992	JN788054	Bisconti et al. 2011b
Hyla sarda_HFRR2	Monteferro	40195	8588	JN787993	JN788055	Bisconti et al. 2011b
Hyla sarda_HFRR3	Monteferro	40195	8588	JN787992	JN788054	Bisconti et al. 2011b
Hyla sarda_HFRR4	Monteferro	40195	8588	JN787992	JN788054	Bisconti et al. 2011b
Hyla sarda_HFRR5	Monteferro	40195	8588	JN787994	JN788056	Bisconti et al. 2011b
Hyla sarda_HFRR6	Monteferro	40195	8588	JN787968	JN788030	Bisconti et al. 2011b
Hyla sarda_HFRR7	Monteferro	40195	8588	JN787995	JN788057	Bisconti et al. 2011b
Hyla sarda_HFRR8	Monteferro	40195	8588	JN787996	JN788058	Bisconti et al. 2011b
Hyla sarda_HFRR9	Monteferro	40195	8588	JN787975	JN788037	Bisconti et al. 2011b
Hyla sarda_HFRR10	Monteferro	40195	8588	JN787975	JN788037	Bisconti et al. 2011b
Hyla sarda_HFRR11	Monteferro	40195	8588	JN787975	JN788037	Bisconti et al. 2011b
Hyla sarda_HFRR12	Monteferro	40195	8588	JN787997	JN788059	Bisconti et al. 2011b
Hyla sarda_HFRR13	Monteferro	40195	8588	JN787995	JN788057	Bisconti et al. 2011b
Hyla sarda_HFRR14	Monteferro	40195	8588	JN787975	JN788037	Bisconti et al. 2011b
Hyla sarda_HSA1	Asinara	41038	8231	JN787963	JN788025	Bisconti et al. 2011b
Hyla sarda_HSA2	Asinara	41038	8231	JN787963	JN788025	Bisconti et al. 2011b
Hyla sarda_HSNS1	Siniscola	40566	9762	JN787984	JN788046	Bisconti et al. 2011b
Hyla sarda_HSNS2	Siniscola	40566	9762	JN787985	JN788047	Bisconti et al. 2011b
Hyla sarda_HSNS3	Siniscola	40566	9762	JN787986	JN788048	Bisconti et al. 2011b
Hyla sarda_HSNS4	Siniscola	40566	9762	JN787987	JN788049	Bisconti et al. 2011b
Hyla sarda_HSNS5	Siniscola	40566	9762	JN787988	JN788050	Bisconti et al. 2011b
Hyla sarda_HSNS6	Siniscola	40566	9762	JN787988	JN788050	Bisconti et al. 2011b
Hyla sarda_HSNS7	Siniscola	40566	9762	JN787989	JN788051	Bisconti et al. 2011b
Hyla sarda_HSNS8	Siniscola	40566	9762	JN787986	JN788048	Bisconti et al. 2011b
Hyla sarda_HSNS9	Siniscola	40566	9762	JN787985	JN788047	Bisconti et al. 2011b
Hyla sarda_HSNS10	Siniscola	40566	9762	JN787989	JN788051	Bisconti et al. 2011b
Hyla sarda_HSNS11	Siniscola	40566	9762	JN787989	JN788051	Bisconti et al. 2011b
Hyla sarda_HSNS12	Siniscola	40566	9762	JN787989	JN788051	Bisconti et al. 2011b
Hyla sarda_HSNS13	Siniscola	40566	9762	JN787968	JN788030	Bisconti et al. 2011b
Hyla sarda_HSNS14	Siniscola	40566	9762	JN787990	JN788052	Bisconti et al. 2011b
Hyla sarda_HSNS15	Siniscola	40566	9762	JN787989	JN788051	Bisconti et al. 2011b
Hyla sarda_HSNS16	Siniscola	40566	9762	JN787991	JN788053	Bisconti et al. 2011b
Hyla sarda_HSNS17	Siniscola	40566	9762	JN787986	JN788048	Bisconti et al. 2011b
Hyla sarda_HSNS18	Siniscola	40566	9762	JN787984	JN788046	Bisconti et al. 2011b
Hyla sarda_HSNS19	Siniscola	40566	9762	JN787982	JN788044	Bisconti et al. 2011b
Hyla sarda_HSNS20	Siniscola	40566	9762	JN787986	JN788048	Bisconti et al. 2011b
Hyla sarda_HSP1	Posada	40624	9735	JN787979	JN788041	Bisconti et al. 2011b
Hyla sarda_HSP2	Posada	40624	9735	JN787979	JN788041	Bisconti et al. 2011b
Hyla sarda_HSP3	Posada	40624	9735	JN787980	JN788042	Bisconti et al. 2011b
Hyla sarda_HSP4	Posada	40624	9735	JN787981	JN788043	Bisconti et al. 2011b
Hyla sarda_HSP5	Posada	40624	9735	JN787982	JN788044	Bisconti et al. 2011b
Hyla sarda_HSP6	Posada	40624	9735	JN787983	JN788045	Bisconti et al. 2011b
Hyla sarda_HVLL1	Vallicciola	40854	9146	JN787976	JN788038	Bisconti et al. 2011b
Hyla sarda_HVLL2	Vallicciola	40854	9146	JN787968	JN788030	Bisconti et al. 2011b
Hyla sarda_HVLL3	Vallicciola	40854	9146	JN787977	JN788039	Bisconti et al. 2011b
Hyla sarda_HVLL4	Vallicciola	40854	9146	JN787978	JN788040	Bisconti et al. 2011b
Hyla sarda_HVLL5	Vallicciola	40854	9146	JN787976	JN788038	Bisconti et al. 2011b
Hyla sarda_HLST1	Luogosanto	41051	9201	JN787968	JN788030	Bisconti et al. 2011b
Hyla sarda_HLST2	Luogosanto	41051	9201	JN787968	JN788030	Bisconti et al. 2011b
Hyla sarda_HLST3	Luogosanto	41051	9201	JN787968	JN788030	Bisconti et al. 2011b
Hyla sarda_HLST4	Luogosanto	41051	9201	JN787968	JN788030	Bisconti et al. 2011b
Hyla sarda_HLST5	Luogosanto	41051	9201	JN787968	JN788030	Bisconti et al. 2011b
Hyla sarda_HLST6	Luogosanto	41051	9201	JN787968	JN788030	Bisconti et al. 2011b
Hyla sarda_HLST7	Luogosanto	41051	9201	JN787968	JN788030	Bisconti et al. 2011b
Hyla sarda_HLST8	Luogosanto	41051	9201	JN787975	JN788037	Bisconti et al. 2011b
Hyla sarda_HLST9	Luogosanto	41051	9201	JN787968	JN788030	Bisconti et al. 2011b
Hyla sarda_HOSP1	L'Ospedale	41664	9194	JN787971	JN788033	Bisconti et al. 2011b
Hyla sarda_HOSP2	L'Ospedale	41664	9194	JN787972	JN788034	Bisconti et al. 2011b
Hyla sarda_HOSP3	L'Ospedale	41664	9194	JN787971	JN788033	Bisconti et al. 2011b
Hyla sarda_HOSP4	L'Ospedale	41664	9194	JN787968	JN788030	Bisconti et al. 2011b
Hyla sarda_HOSP5	L'Ospedale	41664	9194	JN787968	JN788030	Bisconti et al. 2011b
Hyla sarda_HOSP6	L'Ospedale	41664	9194	JN787972	JN788034	Bisconti et al. 2011b
Hyla sarda_HOSP7	L'Ospedale	41664	9194	JN787971	JN788033	Bisconti et al. 2011b
Hyla sarda_HOSP8	L'Ospedale	41664	9194	JN787973	JN788035	Bisconti et al. 2011b
Hyla sarda_HOSP9	L'Ospedale	41664	9194	JN787973	JN788035	Bisconti et al. 2011b
Hyla sarda_HOSP10	L'Ospedale	41664	9194	JN787972	JN788034	Bisconti et al. 2011b
Hyla sarda_HOSP11	L'Ospedale	41664	9194	JN787974	JN788036	Bisconti et al. 2011b
Hyla sarda_HOSP12	L'Ospedale	41664	9194	JN787968	JN788030	Bisconti et al. 2011b
Hyla sarda_HCUR1	Curzo	42320	8669	JN787968	JN788030	Bisconti et al. 2011b
Hyla sarda_HCUR2	Curzo	42320	8669	JN787969	JN788031	Bisconti et al. 2011b
Hyla sarda_HCUR3	Curzo	42320	8669	JN787969	JN788031	Bisconti et al. 2011b
Hyla sarda_HCUR4	Curzo	42320	8669	JN787968	JN788030	Bisconti et al. 2011b
Hyla sarda_HCUR5	Curzo	42320	8669	JN787969	JN788031	Bisconti et al. 2011b
Hyla sarda_HCUR6	Curzo	42320	8669	JN787968	JN788030	Bisconti et al. 2011b
Hyla sarda_HCUR7	Curzo	42320	8669	JN787968	JN788030	Bisconti et al. 2011b
Hyla sarda_HCUR8	Curzo	42320	8669	JN787969	JN788031	Bisconti et al. 2011b
Hyla sarda_HCUR9	Curzo	42320	8669	JN787968	JN788030	Bisconti et al. 2011b
Hyla sarda_HSBG1	Biguglia	42635	9451	JN787968	JN788030	Bisconti et al. 2011b
Hyla sarda_HSBG2	Biguglia	42635	9451	JN787968	JN788030	Bisconti et al. 2011b
Hyla sarda_HSBG3	Biguglia	42635	9451	JN787968	JN788030	Bisconti et al. 2011b
Hyla sarda_HSC1	Capraia	43037	9833	JN787964	JN788026	Bisconti et al. 2011b
Hyla sarda_HSC2	Capraia	43037	9833	JN787965	JN788027	Bisconti et al. 2011b
Hyla sarda_HSC3	Capraia	43037	9833	JN787965	JN788027	Bisconti et al. 2011b
Hyla sarda_HSC4	Capraia	43037	9833	JN787965	JN788027	Bisconti et al. 2011b
Hyla sarda_HSC5	Capraia	43037	9833	JN787965	JN788027	Bisconti et al. 2011b
Hyla sarda_HSE2	Elba	42785	10317	JN787967	JN788029	Bisconti et al. 2011b
Hyla sarda_HSME2	Elba	42785	10317	JN787966	JN788028	Bisconti et al. 2011b
Hyla sarda_HSME3	Elba	42785	10317	JN787966	JN788028	Bisconti et al. 2011b
Hyla sarda_HE3	Elba	42785	10317	JN787967	JN788029	Bisconti et al. 2011b
Hyla sarda_HE4	Elba	42785	10317	JN787967	JN788029	Bisconti et al. 2011b
Hyla sarda_HE5	Elba	42785	10317	JN787967	JN788029	Bisconti et al. 2011b
Hyla sarda_H.sardaCG1	Cala Ginepro	40447	9792	To be populated	To be populated	This study
Hyla sarda_H.sardaCG2	Cala Ginepro	40447	9792	To be populated	To be populated	This study
Hyla sarda_H.sardaCG3	Cala Ginepro	40447	9792	To be populated	To be populated	This study
Hyla sarda_H.sardaCG4	Cala Ginepro	40447	9792	To be populated	To be populated	This study
Hyla sarda_H.sardaCG5	Cala Ginepro	40447	9792	To be populated	To be populated	This study
Hyla sarda_H.sardaCG6	Cala Ginepro	40447	9792	To be populated	To be populated	This study
Hyla sarda_H.sardaCG7	Cala Ginepro	40447	9792	To be populated	To be populated	This study
Hyla sarda_H.sardaCG8	Cala Ginepro	40447	9792	To be populated	To be populated	This study
Hyla sarda_HSNS21	Siniscola	40566	9762	To be populated	To be populated	This study
Hyla sarda_HSNS22	Siniscola	40566	9762	To be populated	To be populated	This study
Hyla sarda_HSNS23	Siniscola	40566	9762	To be populated	To be populated	This study
Hyla sarda_HSNS24	Siniscola	40566	9762	To be populated	To be populated	This study
Hyla sarda_HSNS25	Siniscola	40566	9762	To be populated	To be populated	This study
Hyla sarda_HSP1	Stazzo Pulcheddu	41165	9360	To be populated	To be populated	This study
Hyla sarda_HSP2	Stazzo Pulcheddu	41165	9360	To be populated	To be populated	This study
Hyla sarda_HSP3	Stazzo Pulcheddu	41165	9360	To be populated	To be populated	This study
Hyla sarda_HSP4	Stazzo Pulcheddu	41165	9360	To be populated	To be populated	This study
Hyla sarda_HSP5	Stazzo Pulcheddu	41165	9360	To be populated	To be populated	This study
Hyla sarda_HSP6	Stazzo Pulcheddu	41165	9360	To be populated	To be populated	This study
Hyla sarda_HPP1	Porto Pollo	41186	9331	To be populated	To be populated	This study
Hyla sarda_HPP2	Porto Pollo	41186	9331	To be populated	To be populated	This study
Hyla sarda_HPP3	Porto Pollo	41186	9331	To be populated	To be populated	This study
Hyla sarda_HPP4	Porto Pollo	41186	9331	To be populated	To be populated	This study
Hyla sarda_HPP5	Porto Pollo	41186	9331	To be populated	To be populated	This study
Hyla sarda_HPP6	Porto Pollo	41186	9331	To be populated	To be populated	This study
Hyla sarda_HPP7	Porto Pollo	41186	9331	To be populated	To be populated	This study
Hyla sarda_HPP8	Porto Pollo	41186	9331	To be populated	To be populated	This study
Hyla sarda_HPP9	Porto Pollo	41186	9331	To be populated	To be populated	This study
Hyla sarda_HEDC1	Etang de Canettu	41423	9220	To be populated	To be populated	This study
Hyla sarda_HEDC2	Etang de Canettu	41423	9220	To be populated	To be populated	This study
Hyla sarda_HEDC3	Etang de Canettu	41423	9220	To be populated	To be populated	This study
Hyla sarda_HEDC4	Etang de Canettu	41423	9220	To be populated	To be populated	This study
Hyla sarda_HEDC5	Etang de Canettu	41423	9220	To be populated	To be populated	This study
Hyla sarda_HEDC6	Etang de Canettu	41423	9220	To be populated	To be populated	This study
Hyla sarda_HT10-1	T10	41461	9218	To be populated	To be populated	This study
Hyla sarda_HT10-2	T11	41461	9218	To be populated	To be populated	This study
Hyla sarda_HT10-3	T12	41461	9218	To be populated	To be populated	This study
Hyla sarda_HT10-4	T13	41461	9218	To be populated	To be populated	This study
Hyla sarda_HT10-5	T14	41461	9218	To be populated	To be populated	This study
Hyla sarda_HT10-6	T15	41461	9218	To be populated	To be populated	This study
Hyla sarda_HT10-7	T16	41461	9218	To be populated	To be populated	This study
Hyla sarda_HT10-8	T17	41461	9218	To be populated	To be populated	This study
Hyla sarda_HT10-9	T18	41461	9218	To be populated	To be populated	This study
Hyla sarda_HT10-10	T19	41461	9218	To be populated	To be populated	This study
Hyla sarda_HAL1	Aleria	42113	9521	To be populated	To be populated	This study
Hyla sarda_HAL2	Aleria	42113	9521	To be populated	To be populated	This study
Hyla sarda_HAL3	Aleria	42113	9521	To be populated	To be populated	This study
Hyla sarda_HAL4	Aleria	42113	9521	To be populated	To be populated	This study
Hyla sarda_HAL5	Aleria	42113	9521	To be populated	To be populated	This study
Hyla sarda_HAL6	Aleria	42113	9521	To be populated	To be populated	This study
Hyla sarda_HAL7	Aleria	42113	9521	To be populated	To be populated	This study
Hyla sarda_HAL8	Aleria	42113	9521	To be populated	To be populated	This study
Hyla sarda_HAL9	Aleria	42113	9521	To be populated	To be populated	This study
Hyla sarda_HAL10	Aleria	42113	9521	To be populated	To be populated	This study
Hyla sarda_HAL11	Aleria	42113	9521	To be populated	To be populated	This study
Hyla sarda_HSGiul1	San Giuliano	42261	9516	To be populated	To be populated	This study
Hyla sarda_HSGiul2	San Giuliano	42261	9516	To be populated	To be populated	This study
Hyla sarda_HSGiul3	San Giuliano	42261	9516	To be populated	To be populated	This study
Hyla sarda_HSGiul4	San Giuliano	42261	9516	To be populated	To be populated	This study
Hyla sarda_HSGiul5	San Giuliano	42261	9516	To be populated	To be populated	This study
Hyla sarda_HSGiul6	San Giuliano	42261	9516	To be populated	To be populated	This study
Hyla sarda_HSGiul7	San Giuliano	42261	9516	To be populated	To be populated	This study
Hyla sarda_HELBA1	Elba	42785	10317	To be populated	To be populated	This study
Hyla sarda_HELBA2	Elba	42785	10317	To be populated	To be populated	This study
Hyla sarda_HELBA3	Elba	42785	10317	To be populated	To be populated	This study
Hyla sarda_HELBA4	Elba	42785	10317	To be populated	To be populated	This study
Hyla sarda_HELBA5	Elba	42785	10317	To be populated	To be populated	This study
Hyla sarda_HELBA6	Elba	42785	10317	To be populated	To be populated	This study
Hyla sarda_HELBA7	Elba	42785	10317	To be populated	To be populated	This study
Hyla sarda_HELBA8	Elba	42785	10317	To be populated	To be populated	This study
Hyla sarda_HELBA9	Elba	42785	10317	To be populated	To be populated	This study
Hyla sarda_HELBA10	Elba	42785	10317	To be populated	To be populated	This study
Hyla sarda_HELBA11	Elba	42785	10317	To be populated	To be populated	This study
Hyla sarda_HELBA12	Elba	42785	10317	To be populated	To be populated	This study
Hyla sarda_HELBA13	Elba	42785	10317	To be populated	To be populated	This study
Hyla sarda_HELBA14	Elba	42785	10317	To be populated	To be populated	This study
Hyla sarda_HELBA15	Elba	42785	10317	To be populated	To be populated	This study
Hyla sarda_HELBA16	Elba	42785	10317	To be populated	To be populated	This study
Hyla sarda_HELBA17	Elba	42785	10317	To be populated	To be populated	This study
Hyla sarda_HELBA18	Elba	42785	10317	To be populated	To be populated	This study
